# Pleiotropy and epistasis within and between signaling pathways defines the genetic architecture of fungal virulence

**DOI:** 10.1101/2020.08.21.259861

**Authors:** Cullen Roth, Debra Murray, Alexandria Scott, Ci Fu, Anna F. Averette, Sheng Sun, Joseph Heitman, Paul M. Magwene

## Abstract

Cryptococcal disease is estimated to affect nearly a quarter of a million people annually. Environmental isolates of *Cryptococcus deneoformans*, which make up 15 to 30% of clinical infections in temperate climates such as Europe, vary in their pathogenicity, ranging from benign to hyper-virulent. Key traits that contribute to virulence, such as the production of the pigment melanin, an extracellular polysaccharide capsule, and the ability to grow at human body temperature have been identified, yet little is known about the genetic basis of variation in such traits. Here we investigate the genetic basis of melanization, capsule size, thermal tolerance, oxidative stress resistance, and antifungal drug sensitivity using quantitative trait locus (QTL) mapping in progeny derived from a cross between two divergent *C. deneoformans* strains. Using a “function-valued” QTL analysis framework that exploits both time-series information and growth differences across multiple environments, we identified QTL for each of these virulence traits and drug susceptibility. For three QTL we identified the underlying genes and nucleotide differences that govern variation in virulence traits. One of these genes, *RIC8*, which encodes a regulator of cAMP-PKA signaling, contributes to variation in four virulence traits: melanization, capsule size, thermal tolerance, and resistance to oxidative stress. Two major effect QTL for amphotericin B resistance map to the genes *SSK1* and *SSK2*, which encode key components of the HOG pathway, a fungal-specific signal transduction network that orchestrates cellular responses to osmotic and other stresses. We also discovered complex epistatic interactions within and between genes in the HOG and cAMP-PKA pathways that regulate antifungal drug resistance and resistance to oxidative stress. Our findings advance the understanding of virulence traits among diverse lineages of *Cryptococcus*, and highlight the role of genetic variation in key stress-responsive signaling pathways as a major contributor to phenotypic variation.

**Author summary:** Different environmental isolates (strains) of the same microbial species can vary greatly in their ability to cause disease, ranging from avirulent to hypervirulent. What makes some strains deadly pathogens, while others are relatively benign? This study describes the characterization of key genetic differences that underlie variation in traits thought to promote virulence in *Cryptococcus deneoformans*, a wide-spread opportunistic fungal pathogen. Using a combination of quantitative genetic and molecular genetic approaches we dissected the genetic architecture of virulence-related cellular traits (melanin production and the production of a polysaccharide capsule), physiological responses to stress (tolerance of thermal, oxidative, and osmotic stress), and sensitivity to multiple antifungal drugs. Strikingly we find that variation in most of these traits is governed by a small number of genetic differences that modify the function of two major cell signaling networks, cyclic AMP–Protein Kinase A (cAMP-PKA) signaling and a fungal specific MAP-kinase cascade called the high osmolarity glycerol (HOG) pathway. Similar to recent studies in a number of other fungal species, our findings point to an outsize role for a small number of highly pleiotropic signaling pathways in potentiating phenotypic variation both within and between fungal species.
