## Supplemental Table 3 for "Pleiotropy and epistasis within and between signaling pathways defines the genetic architecture of fungal virulence"

Gene	Chromosome	Start	End	Strand	Variants_in_gene	Upstream_variants	JEC21_protein_length	XL280_protein_length	431_protein_length	XL280_No_stop_codons	431_No_stop_codons	No_nonsynonymous	Utr_5_variants	Utr_3_variants	Exonic_variants	Intronic_variants	Description	Transcript
CNB02870	2	849991	851458	1	9	2	102.0	102.0	102.0	1	1	0	7.0	0.0	2.0	0.0	mitochondrial 40s ribosomal protein	CNB02870-t26_1
CNB02880	2	850443	852241	-1	0	0				1	1	0					endoplasmic reticulum protein
CNB02890	2	852288	853750	-1	0	0				1	1	0					purine-specific oxidized base lesion DNA N-glycosylase
CNB02900	2	853834	855432	1	0	0				1	1	0					serine/threonine-protein kinase
CNB02980	2	905020	907249	-1	0	0				1	1	0					calcium:hydrogen antiporter
CNB02990	2	907457	909276	-1	0	0				1	1	0					acyltransferase
CNB02995	2	909424	912112	-1	42	8	287.0	287.0	287.0	1	1	1	25.0	0.0	3.0	14.0	hypothetical protein	CNB02995-t26_1
CNB03000	2	912354	914674	-1	40	3	571.0	571.0	571.0	1	1	3	0.0	18.0	16.0	6.0	hypothetical protein	CNB03000-t26_1
CNB03005	2	915246	917758	-1	20	2	647.0	647.0	647.0	1	1	3	0.0	9.0	11.0	0.0	hypothetical protein	CNB03005-t26_1
CNB03010	2	917913	919027	1	14	1	163.0	163.0	163.0	1	1	0	0.0	2.0	2.0	10.0	mitochondrial ribosomal protein L23	CNB03010-t26_1
CNB03020	2	918667	921559	-1	30	0	484.0	484.0	484.0	1	1	2	1.0	2.0	10.0	17.0	cAMP-dependent protein kinase	CNB03020-t26_1
CNB03020	2	918667	921559	-1	30	9	484.0	484.0	484.0	1	1	2	1.0	2.0	10.0	17.0	cAMP-dependent protein kinase	CNB03020-t26_2
CNB03030	2	922105	923684	-1	22	1	410.0	410.0	410.0	1	1	2	1.0	12.0	9.0	0.0	histidinol-phosphate transaminase	CNB03030-t26_1
CNB03040	2	924388	925304	1	1	0	108.0	108.0	108.0	1	1	0	0.0	0.0	0.0	1.0	single-stranded DNA binding protein 12k chain	CNB03040-t26_1
CNB03050	2	925336	926152	-1	0	0				1	1	0					pre-mRNA splicing factor
CNB03060	2	926364	928004	-1	1	0	370.0	370.0	370.0	1	1	0	1.0	0.0	0.0	0.0	expressed protein	CNB03060-t26_1
CNB03070	2	928266	929350	1	1	1	236.0	236.0	236.0	1	1	0	0.0	0.0	1.0	0.0	hypothetical protein	CNB03070-t26_1
CNB03080	2	929759	930974	1	0	1				1	1	0					nucleolus protein
CNB03090	2	930962	935444	-1	38	4	1337.0	1337.0	157.0	1	64	75	0.0	0.0	37.0	1.0	two-component system response regulator	CNB03090-t26_1
CNB03100	2	935597	937319	1	45	2	343.0	343.0	343.0	1	1	0	0.0	0.0	12.0	33.0	sterol 24-C-methyltransferase	CNB03100-t26_1
CNB03110	2	937307	940574	-1	10	5	933.0	933.0	933.0	1	1	1	0.0	0.0	4.0	6.0	hypothetical protein	CNB03110-t26_1
CNB03120	2	940678	944154	1	35	1	880.0	880.0	880.0	1	1	0	0.0	6.0	13.0	16.0	phosphatidylinositol 3-kinase	CNB03120-t26_1
CNB03130	2	944866	946471	1	21	2	333.0	333.0	333.0	1	1	0	9.0	3.0	3.0	6.0	tafazzin exon 5 and exon 9 deleted variant short form	CNB03130-t26_1
CNB03140	2	946447	947345	-1	11	2	108.0	108.0	108.0	1	1	0	3.0	3.0	5.0	0.0	ubiquitin-protein ligase	CNB03140-t26_1
CNB03150	2	947991	949620	-1	15	1	325.0	325.0	325.0	1	1	0	0.0	0.0	2.0	13.0	phosphate transport protein MIR1	CNB03150-t26_1
CNB03155	2	951031	952382	-1	0	0				1	1	0					hypothetical protein
CNB03160	2	954898	957086	-1	4	2	564.0	564.0	564.0	1	1	0	0.0	3.0	1.0	0.0	hypothetical protein	CNB03160-t26_1
CNB03170	2	957501	960881	1	14	2	983.0	983.0	983.0	1	1	5	0.0	0.0	14.0	0.0	expressed protein	CNB03170-t26_1
CNB03180	2	961565	963648	1	30	5	491.0	491.0	491.0	1	1	3	15.0	0.0	5.0	10.0	conserved hypothetical protein	CNB03180-t26_1
CNB03190	2	963869	966327	1	19	1	453.0	453.0	453.0	1	1	0	0.0	4.0	7.0	8.0	expressed protein	CNB03190-t26_1
CNB03190	2	963869	966327	1	19	0	453.0	453.0	453.0	1	1	0	0.0	4.0	7.0	8.0	expressed protein	CNB03190-t26_2
CNB03195	2	966421	968316	1	13	1	303.0	303.0	303.0	1	1	2	0.0	4.0	5.0	4.0	hypothetical protein	CNB03195-t26_1
CNB03210	2	969783	971795	-1	4	2	384.0	384.0	384.0	1	1	0	1.0	0.0	1.0	2.0	alpha-1	CNB03210-t26_1
CNB03215	2	972297	973782	-1	11	3	418.0	418.0	418.0	1	1	3	0.0	0.0	8.0	3.0	hypothetical protein	CNB03215-t26_1
CNB03230	2	974077	975967	-1	7	6	346.0	346.0	346.0	1	1	1	0.0	6.0	1.0	0.0	sphingosine hydroxylase	CNB03230-t26_1
CNB03235	2	976142	977694	1	13	4	112.0	112.0	112.0	1	1	0	0.0	3.0	1.0	9.0	hypothetical protein	CNB03235-t26_1
CNB03240	2	978498	982184	1	44	2	692.0	692.0	692.0	1	1	1	2.0	1.0	10.0	31.0	expressed protein	CNB03240-t26_1
CNB03250	2	982166	983550	-1	23	0	236.0	236.0	236.0	1	1	0	0.0	3.0	3.0	17.0	conserved hypothetical protein	CNB03250-t26_1
CNB03270	2	983725	987074	1	18	3	540.0	540.0	540.0	1	1	1	6.0	1.0	9.0	2.0	expressed protein	CNB03270-t26_1
CNB03280	2	987158	990571	-1	38	3	873.0	873.0	873.0	1	1	0	0.0	2.0	18.0	18.0	transcriptional repressor	CNB03280-t26_1
CNB03290	2	990728	992213	1	17	4	331.0	331.0	331.0	1	1	1	0.0	0.0	7.0	10.0	bud site selection-related protein	CNB03290-t26_1
CNB03300	2	993830	997420	1	50	2	861.0	861.0	861.0	1	1	3	8.0	13.0	15.0	14.0	hypothetical protein	CNB03300-t26_1
CNB03310	2	997612	1000228	1	74	4	665.0	665.0	665.0	1	1	22	16.0	0.0	55.0	3.0	hypothetical protein	CNB03310-t26_1
CNJ03090	10	954270	960232	-1	63	5	1593.0	1593.0	1593.0	1	1	3	1.0	4.0	40.0	18.0	Glycogen debranching enzyme	CNJ03090-t26_1
CNJ03095	10	960455	961826	-1	17	4	282.0	282.0	282.0	1	1	4	0.0	3.0	14.0	0.0	unspecified product	CNJ03095-t26_1
CNJ03100	10	963197	964902	-1	29	0	419.0	419.0	420.0	1	1	14	0.0	0.0	18.0	11.0	expressed protein	CNJ03100-t26_1
CNJ03100	10	963197	964902	-1	29	3	437.0	437.0	438.0	1	1	14	0.0	0.0	18.0	11.0	expressed protein	CNJ03100-t26_2
CNJ03110	10	966388	967236	-1	3	1	155.0	155.0	155.0	1	1	0	0.0	0.0	0.0	3.0	ribosomal protein S18	CNJ03110-t26_1
CNJ03120	10	967502	968477	1	3	3	106.0	106.0	106.0	1	1	0	0.0	0.0	0.0	3.0	hypothetical protein	CNJ03120-t26_1
CNJ03130	10	972777	974801	1	20	2	314.0	314.0	314.0	1	1	0	2.0	16.0	2.0	0.0	expressed protein	CNJ03130-t26_1
CNJ03140	10	975305	976851	1	34	1	407.0	407.0	407.0	1	1	1	7.0	22.0	5.0	0.0	expressed protein	CNJ03140-t26_1
CNJ03150	10	976834	978271	-1	11	0	381.0	381.0	381.0	1	1	5	0.0	1.0	10.0	0.0	expressed protein	CNJ03150-t26_1
CNJ03153	10	978272	979647	-1	25	2	320.0	320.0	320.0	1	1	3	10.0	0.0	15.0	0.0	unspecified product	CNJ03153-t26_1
CNJ03155	10	979813	981667	-1	25	0	495.0	495.0	83.0	1	22	100	5.0	0.0	16.0	4.0	unspecified product	CNJ03155-t26_1
CNJ03160	10	981893	983549	-1	32	5	206.0	206.0	206.0	1	1	0	29.0	1.0	1.0	1.0	conserved hypothetical protein	CNJ03160-t26_1
CNJ03170	10	983874	987204	1	55	8	335.0	335.0	335.0	1	1	4	23.0	23.0	9.0	0.0	expressed protein	CNJ03170-t26_1
CNJ03173	10	985512	986941	-1	2	3	382.0	382.0	382.0	1	1	0	0.0	1.0	1.0	0.0	unspecified product	CNJ03173-t26_1
CNJ03175	10	989889	991553	1	52	3	90.0	90.0	91.0	1	0	73	13.0	7.0	12.0	20.0	unspecified product	CNJ03175-t26_1
CNJ03177	10	990139	991239	-1	38	5	196.0	196.0	195.0	1	1	80	0.0	3.0	11.0	24.0	unspecified product	CNJ03177-t26_1
CNJ03179	10	991574	992892	1	52	0	279.0	279.0	279.0	1	1	8	10.0	11.0	24.0	7.0	unspecified product	CNJ03179-t26_1
CNK00130	11	38768	39849	-1	44	8	233.0	233.0	233.0	1	1	0	0.0	16.0	2.0	26.0	thioredoxin peroxidase	CNK00130-t26_1
CNK00140	11	40319	44218	1	132	8	896.0	896.0	901.0	1	1	552	4.0	0.0	78.0	50.0	hypothetical protein	CNK00140-t26_1
CNK00150	11	44184	45779	-1	59	6	291.0	291.0	292.0	1	1	201	12.0	10.0	37.0	0.0	hypothetical protein	CNK00150-t26_1
CNK00170	11	53934	56245	1	29	5	448.0	448.0	448.0	1	1	0	1.0	7.0	12.0	9.0	gamma-tubulin	CNK00170-t26_1
CNK00180	11	56233	58107	-1	15	1	398.0	398.0	398.0	1	1	0	5.0	1.0	8.0	1.0	L-serine ammonia-lyase	CNK00180-t26_1
CNK00190	11	58422	59457	1	2	2	220.0	220.0	220.0	1	1	1	1.0	0.0	1.0	0.0	hypothetical protein	CNK00190-t26_1
CNK00200	11	60291	61865	1	27	1	337.0	337.0	337.0	1	1	0	0.0	20.0	2.0	5.0	conserved hypothetical protein	CNK00200-t26_1
CNK00205	11	61925	64551	-1	20	3	216.0	216.0	216.0	1	1	0	3.0	3.0	0.0	14.0	hypothetical protein	CNK00205-t26_1
CNK00210	11	64724	67087	1	11	3	512.0	512.0	512.0	1	1	3	1.0	0.0	5.0	5.0	RNA-binding protein sce3	CNK00210-t26_1
CNK00220	11	67083	68374	-1	26	12	287.0	287.0	287.0	1	1	2	10.0	0.0	9.0	7.0	cytoplasm protein	CNK00220-t26_1
CNK00230	11	68532	73505	1	116	12	1265.0	1265.0	216.0	1	43	141	17.0	1.0	47.0	51.0	hypothetical protein	CNK00230-t26_1
CNK00240	11	73374	76767	-1	29	3	888.0	888.0	889.0	1	1	290	1.0	4.0	22.0	2.0	deadenylation-dependent decapping-related protein	CNK00240-t26_1
CNK00250	11	77040	83019	-1	48	2	1723.0	1723.0	1723.0	1	1	9	16.0	3.0	20.0	9.0	hypothetical protein	CNK00250-t26_1
CNK00260	11	83213	85046	-1	28	4	353.0	353.0	224.0	1	7	12	2.0	4.0	19.0	3.0	expressed protein	CNK00260-t26_1
CNK00270	11	86363	88725	-1	13	0	502.0	502.0	502.0	1	1	0	0.0	8.0	4.0	1.0	UDP-N-acetylglucosamine-dolichyl-phosphate N-acetylglucosaminephosphotransferase	CNK00270-t26_1
CNK00280	11	88822	90927	-1	4	1	532.0	532.0	532.0	1	1	0	0.0	0.0	1.0	3.0	phosphoglycerate mutase	CNK00280-t26_1
CNK00290	11	91046	92572	-1	8	1	381.0	381.0	381.0	1	1	0	0.0	0.0	5.0	3.0	conserved hypothetical protein	CNK00290-t26_1
CNK00300	11	92740	94916	1	3	2	361.0	361.0	361.0	1	1	0	0.0	2.0	0.0	1.0	cell wall chitin biosynthesis-related protein	CNK00300-t26_1
CNL05560	12	554526	559608	1	42	9	1486.0	1486.0	1486.0	1	1	3	0.0	2.0	28.0	12.0	ste/ste11/ssk protein kinase	CNL05560-t26_1
CNL05570	12	559574	562278	-1	58	1	718.0	718.0	718.0	1	1	5	0.0	0.0	27.0	31.0	delta-pyrroline-5-carboxylate	CNL05570-t26_1
CNL05580	12	562457	564519	-1	85	5	459.0	459.0	459.0	1	1	10	0.0	9.0	42.0	34.0	hypothetical protein	CNL05580-t26_1
CNL05590	12	565802	567289	1	23	8	229.0	229.0	229.0	1	1	0	0.0	9.0	5.0	9.0	hypothetical protein	CNL05590-t26_1
CNL05600	12	567255	569092	-1	20	3	394.0	394.0	394.0	1	1	0	0.0	0.0	9.0	11.0	pyruvate dehydrogenase e1 component beta subunit	CNL05600-t26_1
CNL05610	12	569254	571326	1	74	4	525.0	525.0	525.0	1	1	3	0.0	44.0	13.0	17.0	essential conserved GTPase	CNL05610-t26_1
CNL05620	12	571359	573113	1	79	1	266.0	266.0	270.0	1	1	196	34.0	1.0	28.0	16.0	hypothetical protein	CNL05620-t26_1
CNL05630	12	571782	575802	-1	121	2	679.0	679.0	679.0	1	1	8	1.0	69.0	26.0	25.0	conserved hypothetical protein	CNL05630-t26_1
CNL05640	12	576039	577399	-1	33	6	324.0	324.0	324.0	1	1	0	6.0	0.0	7.0	20.0	Baker yeast's zinc finger protein RTS2	CNL05640-t26_1
CNL05650	12	577891	580062	-1	35	3	570.0	570.0	570.0	1	1	5	9.0	0.0	17.0	9.0	expressed protein	CNL05650-t26_1
CNL05670	12	580486	581156	-1	25	5	103.0	103.0	103.0	1	1	0	1.0	23.0	1.0	0.0	hypothetical protein	CNL05670-t26_1
CNL05680	12	581467	583360	1	39	5	476.0	476.0	476.0	1	1	4	10.0	0.0	6.0	23.0	expressed protein	CNL05680-t26_1
CNL05690	12	583305	584810	-1	8	1	416.0	416.0	416.0	1	1	0	0.0	1.0	6.0	1.0	ARF GTPase activator	CNL05690-t26_1
CNL05700	12	584957	588026	1	19	1	881.0	881.0	881.0	1	1	5	0.0	0.0	16.0	3.0	hypothetical protein	CNL05700-t26_1
CNL05710	12	588181	592545	1	52	2	1162.0	1162.0	1162.0	1	1	4	0.0	0.0	22.0	30.0	insulin degrading enzyme	CNL05710-t26_1
CNL05720	12	592505	593354	-1	2	2	114.0	114.0	114.0	1	1	0	1.0	1.0	0.0	0.0	hypothetical protein	CNL05720-t26_1
CNL05735	12	595828	597121	-1	4	2	267.0	267.0	267.0	1	1	0	0.0	1.0	1.0	2.0	hypothetical protein	CNL05735-t26_1
CNL05740	12	597323	598552	1	3	1	214.0	214.0	214.0	1	1	0	2.0	1.0	0.0	0.0	hypothetical protein	CNL05740-t26_1
CNL05750	12	598538	601759	-1	14	2	793.0	793.0	793.0	1	1	2	2.0	0.0	7.0	5.0	expressed protein	CNL05750-t26_1
CNL05755	12	602362	603079	-1	7	2	120.0	120.0	120.0	1	1	3	0.0	0.0	4.0	3.0	hypothetical protein	CNL05755-t26_1
CNL05760	12	603284	606089	1	18	8	759.0	759.0	759.0	1	1	3	0.0	1.0	13.0	4.0	carnitine acetyltransferase	CNL05760-t26_1
CNL05770	12	606187	609184	1	40	0	235.0	235.0	235.0	1	1	0	0.0	26.0	3.0	11.0	conserved hypothetical protein	CNL05770-t26_1
CNL05780	12	608564	610815	-1	45	2	657.0	657.0	657.0	1	1	5	1.0	0.0	22.0	22.0	hypothetical protein	CNL05780-t26_1
CNL05790	12	611159	612172	1	28	2	190.0	190.0	190.0	1	1	4	2.0	0.0	9.0	17.0	hypothetical protein	CNL05790-t26_1
CNL05810	12	613852	615839	1	104	9	364.0	364.0	364.0	1	1	0	0.0	30.0	10.0	64.0	expressed protein	CNL05810-t26_1
CNN01170	14	355281	357567	1	143	1	441.0	441.0	436.0	1	1	372	25.0	2.0	76.0	40.0	hypothetical protein	CNN01170-t26_1
CNN01175	14	357153	358534	-1	42	0	123.0	123.0	123.0	1	1	0	14.0	24.0	0.0	4.0	hypothetical protein	CNN01175-t26_1
CNN01180	14	358535	360137	-1	19	3	314.0	314.0	314.0	1	1	0	3.0	12.0	2.0	2.0	putative saga histone acetyltransferase complex component	CNN01180-t26_1
CNN01190	14	360284	362209	1	18	5	481.0	481.0	481.0	1	1	1	0.0	1.0	14.0	3.0	hypothetical protein	CNN01190-t26_1
CNN01195	14	362210	363439	1	32	0	203.0	203.0	203.0	1	1	6	9.0	0.0	13.0	10.0	hypothetical protein	CNN01195-t26_1
CNN01200	14	363877	364793	1	11	3	134.0	134.0	134.0	1	1	0	0.0	0.0	0.0	11.0	hypothetical protein	CNN01200-t26_1
CNN01210	14	365327	366622	1	21	11	213.0	213.0	213.0	1	1	2	16.0	0.0	4.0	1.0	hypothetical protein	CNN01210-t26_1
CNN01220	14	366810	375927	1	91	4	2498.0	2498.0	2498.0	1	1	17	16.0	1.0	60.0	14.0	conserved hypothetical protein	CNN01220-t26_1
CNN01250	14	375974	378144	-1	14	2	296.0	296.0	296.0	1	1	0	8.0	0.0	2.0	4.0	conserved hypothetical protein	CNN01250-t26_1
CNN01260	14	378510	382486	-1	20	2	997.0	997.0	997.0	1	1	0	0.0	1.0	19.0	0.0	plasma membrane H(+)-ATPase 1	CNN01260-t26_1
CNN01270	14	386833	389699	1	28	6	691.0	456.0	691.0	2	0	223	2.0	1.0	23.0	2.0	hypothetical protein	CNN01270-t26_1
CNN01280	14	389651	390211	-1	0	4				1	1	0					hypothetical protein
CNN01290	14	391072	393676	1	13	2	574.0	574.0	574.0	1	1	0	2.0	6.0	2.0	3.0	hypothetical protein	CNN01290-t26_1
CNN01300	14	393597	394232	-1	7	2	86.0	86.0	86.0	1	1	0	1.0	6.0	0.0	0.0	hypothetical protein	CNN01300-t26_1
CNN01310	14	395850	398225	1	16	4	545.0	545.0	545.0	1	1	4	3.0	0.0	11.0	2.0	hypothetical protein	CNN01310-t26_1
CNN01320	14	398189	400162	-1	83	1	215.0	215.0	215.0	1	1	1	5.0	56.0	9.0	13.0	hypothetical protein	CNN01320-t26_1
CNN01330	14	400222	401067	-1	10	2	71.0	71.0	71.0	1	1	0	0.0	1.0	0.0	9.0	expressed protein	CNN01330-t26_1
CNN01340	14	401241	403016	1	25	2	406.0	406.0	406.0	1	1	4	0.0	5.0	19.0	1.0	expressed protein	CNN01340-t26_1
CNN01345	14	402582	403617	-1	27	5	188.0	188.0	188.0	1	1	1	1.0	1.0	6.0	19.0	hypothetical protein	CNN01345-t26_1
CNN01350	14	403769	404936	1	19	8	260.0	260.0	260.0	1	1	0	1.0	13.0	3.0	2.0	conserved hypothetical protein	CNN01350-t26_1
CNN01360	14	405050	407391	1	64	3	614.0	614.0	614.0	1	1	10	0.0	18.0	41.0	5.0	mutanase	CNN01360-t26_1
CNN01370	14	407341	408614	-1	28	1	286.0	286.0	286.0	1	1	1	0.0	0.0	2.0	26.0	hypothetical protein	CNN01370-t26_1
CNN01385	14	408815	409779	-1	16	1	156.0	156.0	156.0	1	1	5	0.0	9.0	7.0	0.0	hypothetical protein	CNN01385-t26_1
CNN01390	14	410556	411440	1	5	2	98.0	98.0	98.0	1	1	0	0.0	1.0	1.0	3.0	aerobic respiration-related protein	CNN01390-t26_1
CNN01400	14	411604	415226	1	47	4	1055.0	1055.0	1055.0	1	1	1	0.0	2.0	24.0	21.0	copper-exporting ATPase	CNN01400-t26_1
CNN01410	14	415260	418804	-1	76	2	883.0	883.0	883.0	1	1	2	1.0	1.0	14.0	60.0	putative dipeptidyl aminopeptidase	CNN01410-t26_1
CNN01420	14	418868	419847	1	9	5	143.0	143.0	143.0	1	1	0	0.0	1.0	0.0	8.0	vesicle-mediated transport-related protein	CNN01420-t26_1
CNN01430	14	419898	421772	1	46	0	428.0	428.0	428.0	1	1	2	0.0	2.0	25.0	19.0	conserved hypothetical protein	CNN01430-t26_1
CNN01440	14	421763	423131	-1	37	4	274.0	274.0	274.0	1	1	1	0.0	1.0	5.0	31.0	hypothetical protein	CNN01440-t26_1
